# Predicting human and viral protein variants affecting COVID-19 susceptibility and repurposing therapeutics

**DOI:** 10.1101/2023.11.07.566012

**Authors:** Vaishali P. Waman, Paul Ashford, Su Datt Lam, Neeladri Sen, Mahnaz Abbasian, Laurel Woodridge, Yonathan Goldtzvik, Nicola Bordin, Jiaxin Wu, Ian Sillitoe, Christine A Orengo

**Affiliations:** Institute of Structural and Molecular Biology, University College London, London, WC1E 6BT, UK; Department of Applied Physics, Faculty of Science and Technology, Universiti Kebangsaan Malaysia, Bangi, Malaysia

**Keywords:** COVID-19, human genetic variation, SARS-CoV-2: human protein interaction, protein structure complex, Functional Family, CATH database, protein binding affinity prediction, immunity

## Abstract

The COVID-19 disease is an ongoing global health concern. Although vaccination provides some protection, people are still susceptible to re-infection. Ostensibly, certain populations or clinical groups may be more vulnerable. Factors causing these differences are unclear and whilst socioeconomic and cultural differences are likely to be important, human genetic factors could influence susceptibility. Experimental studies indicate SARS-CoV-2 uses innate immune suppression as a strategy to speed-up entry and replication into the host cell. Therefore, it is necessary to understand the impact of variants in immunity-associated human proteins on susceptibility to COVID-19.

In this work, we analysed missense coding variants in several SARS-CoV-2 proteins and its human protein interactors that could enhance binding affinity to SARS-CoV-2. We curated a dataset of 19 SARS-CoV-2: human protein 3D-complexes, from the experimentally determined structures in the Protein Data Bank and models built using AlphaFold2-multimer, and analysed impact of missense variants occurring in the protein-protein interface region. We analysed 468 missense variants from human proteins and 212 variants from SARS-CoV-2 proteins and computationally predicted their impacts on binding affinities to SARS-CoV-2 proteins, using 3D-complexes.

We predicted a total of 26 affinity-enhancing variants from 14 human proteins implicated in increased binding affinity to SARS-CoV-2. These include key-immunity associated genes (TOMM70, ISG15, IFIH1, IFIT2, RPS3, PALS1, NUP98, RAE1, AXL, ARF6, TRIMM, TRIM25) as well as important spike receptors (KREMEN1, AXL and ACE2). We report both common (e.g., Y13N in IFIH1) and rare variants in these proteins and discuss their likely structural and functional impact, using information on known and predicted functional sites. Potential mechanisms associated with immune suppression implicated by these variants are discussed.

Occurrence of certain predicted affinity-enhancing variants should be monitored as they could lead to increased susceptibility and reduced immune response to SARS-CoV-2 infection in individuals/populations carrying them. Our analyses aid in understanding the potential impact of genetic variation in immunity-associated proteins on COVID-19 susceptibility and help guide drug-repurposing strategies.
