## Supplementary material for "Predicting human and viral protein variants affecting COVID-19 susceptibility and repurposing therapeutics": Supplementary file 1-metdata.xlsx

### Sheet: Supplementary file-1_Evidences
Entry_name	UniPrpt ID	Interactor	CRISPR-screening	Up_Expression	UniProt-resource	Immunity associated GO terms
TRAF3_HUMAN	Q13114	1	1	1		1
STAT1_HUMAN	P42224	1	1	1		1
TBK1_HUMAN	Q9UHD2	1	1	1	1	1
HMGB1_HUMAN	P09429	1	1	1	1	1
CATL1_HUMAN	P07711	1	1	1	1	1
ACE2_HUMAN	Q9BYF1	1	1	1	1	1
SMCA4_HUMAN	P51532	1	1	1		1
CASP8_HUMAN	Q14790	1	1	1		1
G3BP1_HUMAN	Q13283	1	1	1		1
PGES2_HUMAN	Q9H7Z7	1	1	1		1
DDX21_HUMAN	Q9NR30	1	1	1		1
SPB9_HUMAN	P50453	1	1	1		1
STAT2_HUMAN	P52630	1		1		1
IFIH1_HUMAN	Q9BYX4	1		1	1	1
OAS3_HUMAN	Q9Y6K5	1		1		1
DDX58_HUMAN	O95786	1		1		1
ISG15_HUMAN	P05161	1		1	1	1
LY6E_HUMAN	Q16553	1		1	1	1
TCAM1_HUMAN	Q8IUC6	1		1	1	1
FZD5_HUMAN	Q13467	1		1		1
FFAR2_HUMAN	O15552	1		1		1
HLAA_HUMAN	P04439	1		1		1
ITB1_HUMAN	P05556	1		1		1
TRI27_HUMAN	P14373	1		1		1
PVR_HUMAN	P15151	1		1		1
E2AK2_HUMAN	P19525	1		1		1
SP100_HUMAN	P23497	1		1		1
FXR1_HUMAN	P51114	1		1		1
PAR2_HUMAN	P55085	1		1		1
TRAF2_HUMAN	Q12933	1		1		1
STING1_HUMAN	Q86WV6	1		1		1
PLD3_HUMAN	Q8IV08	1		1		1
TRIMM_HUMAN	Q8N7C3	1		1		1
HDAC2_HUMAN	Q92769	1		1		1
SRPK1_HUMAN	Q96SB4	1		1		1
HTF4_HUMAN	Q99081	1		1		1
UN93B_HUMAN	Q9H1C4	1		1		1
G3BP2_HUMAN	Q9UN86	1		1		1
EPCR_HUMAN	Q9UNN8	1		1		1
PPIA_HUMAN	P62937	1		1	1	1
TOM70_HUMAN	O94826	1	1			1
ANO6_HUMAN	Q4KMQ2	1	1			1
AKAP8_HUMAN	O43823	1	1			1
IMDH2_HUMAN	P12268	1	1			1
NU214_HUMAN	P35658	1	1			1
ARF6_HUMAN	P62330	1	1			1
RED1_HUMAN	P78563	1	1			1
REL_HUMAN	Q04864	1	1			1
SCAP_HUMAN	Q12770	1	1			1
I27RA_HUMAN	Q6UWB1	1	1			1
TRI50_HUMAN	Q86XT4	1	1			1
TRI59_HUMAN	Q8IWR1	1	1			1
I17RA_HUMAN	Q96F46	1	1			1
ECSIT_HUMAN	Q9BQ95	1	1			1
UBQL1_HUMAN	Q9UMX0	1	1			1
IRF3_HUMAN	Q14653	1			1	1
NUP98_HUMAN	P52948	1				1
RAE1_HUMAN	P78406	1				1
MAVS_HUMAN	Q7Z434	1			1	1
IKKE_HUMAN	Q14164	1				1
NEMO_HUMAN	Q9Y6K9	1				1
CN37_HUMAN	P09543	1				1
TBKB1_HUMAN	A7MCY6	1				1
PRKRA_HUMAN	O75569	1				1
HMOX1_HUMAN	P09601	1				1
ITF2_HUMAN	P15884	1				1
KAPCA_HUMAN	P17612	1				1
TNR5_HUMAN	P25942	1				1
CD27_HUMAN	P26842	1				1
UFO_HUMAN	P30530	1				1
TRI32_HUMAN	Q13049	1				1
TRAF1_HUMAN	Q13077	1				1
RIPK1_HUMAN	Q13546	1				1
ATG9A_HUMAN	Q7Z3C6	1				1
NLRX1_HUMAN	Q86UT6	1				1
CLC10_HUMAN	Q8IUN9	1				1
HAVR2_HUMAN	Q8TDQ0	1				1
SCRB1_HUMAN	Q8WTV0	1				1
SIG10_HUMAN	Q96LC7	1				1
NEUR1_HUMAN	Q99519	1				1
MFF_HUMAN	Q9GZY8	1				1
CARD9_HUMAN	Q9H257	1				1
CLC4M_HUMAN	Q9H2X3	1				1
RNF41_HUMAN	Q9H4P4	1				1
MOV10_HUMAN	Q9HCE1	1				1
LYAR_HUMAN	Q9NX58	1				1
TLR4_HUMAN	O00206	1		1		1
APOA1_HUMAN	P02647	1		1		1
UBB_HUMAN	P0CG47	1				1
RS2_HUMAN	P15880	1				*PDB
RS3_HUMAN	P23396	1				1
RAB7A_HUMAN	P51149	1				*viral release from host cell,protein targeting to lysosome
PALS1_HUMAN	Q8N3R9	1				PMID: 32891874
CD209_HUMAN	Q9NNX6	1				1
1: indicates evidence from respective databases
Interactor evidence	Intact	https://www.ebi.ac.uk/intact/
CRISPR-screening	BIOGRID-ORCS	https://orcs.thebiogrid.org/
Up-expression	SARS-COVIDB
Immunity-associated GO terms	UniProt GO annotations	The entry is associated with at least one of below immunity-asscoiated GO-terms: Following Go-terms GO:0002250 GO:0002218, GO:0002376, GO:0045087, GO:0045089, GO:0060337, GO:0050776 and GO:0006955

### Sheet: Column details
[Note: 1: indicates evidence from respective databases]
Interactor evidence	Intact	https://www.ebi.ac.uk/intact/
CRISPR-screening	BIOGRID-ORCS	https://orcs.thebiogrid.org/
Up-expression	SARS-COVIDB
UniProt resource	COVID-19 UniProtKB	https://covid-19.uniprot.org/uniprotkb?query=*
Immunity-associated GO terms	UniProt GO annotations	The entry is associated with at least one of below immunity-asscoiated GO-terms: Following Go-terms GO:0002250 GO:0002218, GO:0002376, GO:0045087, GO:0045089, GO:0060337, GO:0050776 and GO:0006955
