## Supplementary material for "Predicting human and viral protein variants affecting COVID-19 susceptibility and repurposing therapeutics": Supplementary file 3-26variants-plot.xlsx

### Sheet: 26-variants-plot-rare&common
Human protein	(Rare) Affinity-enhancing variants (<1% Allele frequency)	(Common)Affinity-enhancing variants (>1% allele frequency)
hTOM70 (ORF9B)	5	0
hISG15 (PLPro)	2	1
hIFIH1 (PLpro)	2	1
hIFIT2 (PLpro)	5	0
hRPS3 (NSP1)	2	0
hNUP98 (ORF6)	1	0
hRAE1 (ORF6)	1	0
hARF6 (NSP15)	1	0
hTRIM25 (N)	1	0
hTRIML2 (NSP14)	1	0
hAXL (spike-NTD)	1	0
hKremen1 (Spike-RBD)	2	0
hACE2 (spike-RBD)	2	0
