## Supplementary material for "Predicting human and viral protein variants affecting COVID-19 susceptibility and repurposing therapeutics": Supplementary file-2-110 interactions.xlsx

### Sheet: Supplementary File 2
Human protein	UniProt ID	SARS-CoV-2	Uniprot ID2	Intact score	Literature evidence of Interaction-INTACT [PUBMED]	Evidence of association with SARS-CoV-2 related immune response[literature-PUBMED]
ACE2	Q9BYF1	S-RBD	P0DTC2	1	32075877, 32132184, 32155444, 32203189, 32225175, 32225176, 32275855, 32332765, 32376634	PMID: 37137805
G3BP1	Q13283	N	P0DTC9	0.95	33845483, 34029587, 34035218, 33060197, 33495715, 32838362, 32353859, 33495715, 34029587, 10.1101/2021.03.15.433877, 10.1038/s41586-020-2286-9, 10.1101/2020.03.31.019216, 10.1101/2020.06.17.156455
G3BP2	Q9UN86	N	P0DTC9	0.93	33495715, 10.1101/2021.03.15.433877, 32353859, 32838362, 33060197, 33495715, 10.1101/2020.06.17.156455, 33845483, 34029587, 10.1038/s41586-020-2286-9, 10.1101/2020.03.31.019216	32838362
TOMM70	O94826	ORF9b	P0DTD2	0.92	33990585, 33845483, 32353859, 32728199, 33060197, 10.1038/s41586-020-2286-9, 10.1101/2020.06.17.156455	PMID: 34942634
NUP98	P52948	ORF6	P0DTC6	0.87	33060197, 33097660, 33765414, 33849972,32353859, 10.1038/s41586-020-2286-9	https://doi.org/10.1073/pnas.2016650117
ISG15	P05161	NSP3	P0DTD1:PRO_0000449621	0.87	32726803, 32845033,34270554 , 32428392	https://doi.org/10.1038/s41586-020-2601-5
RAE1	P78406	ORF6	P0DTC6	0.86	32353859, 32838362, 33060197, 33849972, 33765414, 33097660, 10.1038/s41586-020-2286-9, 10.1101/2020.03.31.019216	33097660
TBK1	Q9UHD2	NSP13	PRO_0000449630: P0DTD1	0.82	34166398, 32979938, 33707416, 33060197, 32353859, 10.1038/s41586-020-2286-9	32979938, 33707416
PALS1	Q8N3R9	E	P0DTC4	0.8	32822073, 33758649, 34103506, 32822073
FXR1	P51114	NSP3	P0DTD1:PRO_0000449621	0.74	32838362, 34270554, 10.1101/2021.03.15.433877, 10.1101/2020.03.31.019216 32838362	33200082
MOV10	Q9HCE1	N	P0DTC9	0.74	34517762, 32353859, 33060197, 34029587, 10.1038/s41586-020-2286-9
MAVS	Q7Z434	M	P0DTC5	0.73	33110251, 33372174	PMID: 33110251
CLEC4M	Q9H2X3	S	P0DTC2	0.71	32607506, 32766577	PMID: 35365756
SRPK1	Q96SB4	N	P0DTC9	0.71	33247108, 34029587
EIF2AK2	P19525	N	P0DTC9	0.7	34035218, 10.1101/2021.03.15.433877	34578187
LYAR	Q9NX58	N	P0DTC9	0.7	34029587, 10.1101/2021.03.15.433877	32680882
TBK1	Q9UHD2	M	P0DTC5	0.68	33372174, 34084167	32353859
TRIM32	Q13049	NSP16	P0DTD1:PRO_0000449633	0.67	33060197, 10.1101/2021.03.15.433877	33060197
AXL	P30530	S-NTD	P0DTC2	0.65	33420426	https://doi.org/10.1038/s41422-020-00460-y
DDX21	Q9NR30	N	P0DTC9	0.64	32353859, 33060197, 34029587, 10.1038/s41586-020-2286-9	33381492, 10.1101/2021.04.06.438751
HMOX1	P09601	ORF3a	P0DTC3	0.64	33060197, 32838362, 32353859, 10.1038/s41586-020-2286-9, 10.1101/2020.03.31.019216
TRIM59	Q8IWR1	ORF3a	P0DTC3	0.64	33060197, 32838362, 32353859, 10.1038/s41586-020-2286-9, 10.1101/2020.03.31.019216
IFIH1	Q9BYX4	M	P0DTC5	0.62	33372174, 34084167	PMID: 34084167
SIGLEC10	Q96LC7	S	P0DTC2	0.62	32915505, 10.1101/2020.05.13.092478	33200082
IL17RA	Q96F46	ORF8	P0DTC8	0.62	33060197, 10.1038/s41586-020-2286-9, 32353859, 33060197	33060197
CLEC10A	Q8IUN9	S	P0DTC2	0.62	32766577, 32915505, 10.1101/2020.05.13.092478	32766577
CTSL	P07711	S	P0DTC2	0.62	32512386, 32714113, 33774649
PPIA	P62937	N	P0DTC9	0.62	34161778, 34462738
PRKRA	O75569	N	P0DTC9	0.6	10.1101/2021.03.15.433877	10.1101/2021.03.15.433877
ADARB1	P78563	N	P0DTC9	0.6	10.1101/2021.03.15.433877
HDAC2	Q92769	NSP5	PRO_0000449623: P0DTD1	0.59	33060197, 32353859, 10.1038/s41586-020-2286-9
TRAF3	Q13114	M	P0DTC5	0.57	34084167, 33372174	PMID: 34084167
REL	Q04864	NSP16	P0DTD1:PRO_0000449633	0.56	10.1101/2021.03.15.433877	Kim et al 2022
REL	Q04864	NSP14	PRO_0000449631: P0DTD1	0.56	10.1101/2021.03.15.433877	Kim et al 2021
LY6E	Q16553	NSP6	P0DTD1:PRO_0000449624	0.56	10.1101/2021.03.15.433877	PMID: 33930332
SP100	P23497	NSP9	P0DTD1:PRO_0000449627	0.56	10.1101/2021.03.15.433877	https://doi.org/10.3389/fcimb.2020.607526
IKBKG	Q9Y6K9	NSP14	PRO_0000449631: P0DTD1	0.56	10.1101/2021.03.15.433877	34045361, Kim et al
MFF	Q9GZY8	ORF3b	P0DTF1	0.56	10.1101/2021.03.15.433877	33177519, 33015593
TRIM27	P14373	NSP16	P0DTD1:PRO_0000449633	0.56	10.1101/2021.03.15.433877	10.1101/2021.03.15.433877
TRIM50	Q86XT4	NSP14	PRO_0000449631: P0DTD2	0.56	10.1101/2021.03.15.433877	10.1101/2021.03.15.433877
TRIM27	P14373	NSP14	PRO_0000449631: P0DTD1	0.56	10.1101/2021.03.15.433877	10.1101/2021.03.15.433877
HLA-A	P04439	ORF8	P0DTC8	0.56	10.1101/2020.05.24.111823, 10.1101/2020.06.17.156455, 33845483	34021074
FXR1	P51114	NSP9	P0DTD1:PRO_0000449627	0.56	10.1101/2021.03.15.433877	30067974
CARD9	Q9H257	NSP16	P0DTD1:PRO_0000449633	0.56	10.1101/2021.03.15.433877	26627732
UBQLN1	Q9UMX0	ORF9c	P0DTD3	0.56	10.1101/2021.03.15.433877, 33845483
UBQLN1	Q9UMX0	ORF6	P0DTC6	0.56	10.1101/2021.03.15.433877
TCF4	P15884	NSP9	P0DTD1:PRO_0000449627	0.56	10.1101/2021.03.15.433877
REL	Q04864	NSP9	P0DTD1:PRO_0000449627	0.56	10.1101/2021.03.15.433877
CD27	P26842	NSP6	PRO_0000449624	0.56	10.1101/2021.03.15.433877	https://doi.org/10.1101/2021.03.15.433877
TRAF1	Q13077	NSP14	PRO_0000449631: P0DTD2	0.56	10.1101/2021.03.15.433877
TRAF2	Q12933	NSP14	PRO_0000449631: P0DTD1	0.56	10.1101/2021.03.15.433877
STAT1	P42224	N	P0DTC9	0.54	32953130	34521819 PMID: 32953130
PRKACA	P17612	NSP13	PRO_0000449630: P0DTD1	0.53	32353859, 33060197, 10.1038/s41586-020-2286-9	https://doi.org/10.1016/j.cell.2020.06.034
TBKBP1	A7MCY6	NSP13	P0DTD1:PRO_0000449630	0.53	34786565, 33060197, 32353859, 10.1038/s41586-020-2286-9	34786565, 33060197 32353859
AKAP8	O43823	NSP12	PRO_0000449629:P0DTD1	0.53	32353859, 33060197, 10.1038/s41586-020-2286-9	33060197 32353859
RSP3	P23396	NSP1	P0DTD1:PRO_0000449619	0.53	32908316, 33151142	33037187, 33151142
ECSIT	Q9BQ95	ORF9c	P0DTD3	0.53	32353859, 33060197, 10.1038/s41586-020-2286-9	22588174, 33049061
RIPK1	Q13546	NSP12	PRO_0000449629:P0DTD1	0.53	32353859, 33060197, 10.1038/s41586-020-2286-9	34530086
NUP214	P35658	NSP9	P0DTD1:PRO_0000449627	0.53	32353859, 33060197, 10.1038/s41586-020-2286-9	33921849
TCF12	Q99081	NSP12	PRO_0000449629:P0DTD1	0.53	32353859, 33060197, 10.1038/s41586-020-2286-9	33173052
RSP2	P15880	NSP1	P0DTD1:PRO_0000449619	0.53	32908316, 33151142	33037187
PVR	P15151	ORF8	P0DTC8	0.53	33845483, 33060197, 32353859, 10.1038/s41586-020-2286-9, 10.1101/2020.06.17.156455	32660065
RNF41	Q9H4P4	NSP15	PRO_0000449632:P0DTD1	0.53	32353859, 33060197, 10.1038/s41586-020-2286-9	32353859
ANO6	Q4KMQ2	M	P0DTC5	0.53	32353859, 33060197, 10.1038/s41586-020-2286-9	32353859
F2RL1	P55085	ORF9c	P0DTD3	0.53	33060197, 32353859, 10.1038/s41586-020-2286-9	28445455
SCAP	Q12770	ORF9c	P0DTD3	0.53	32353859, 33060197, 10.1038/s41586-020-2286-9
NLRX1	Q86UT6	ORF9c	P0DTD3	0.53	32353859, 33060197, 10.1038/s41586-020-2286-9
ITGB1	P05556	ORF8	P0DTC8	0.53	33060197, 32353859, 10.1038/s41586-020-2286-9
PLD3	Q8IV08	ORF8	P0DTC8	0.53	33845483, 32353859, 33060197, 10.1038/s41586-020-2286-9, 10.1101/2020.06.17.156455
PROCR	Q9UNN8	ORF3a	P0DTC3	0.53	32838362, 33845483, 10.1101/2020.03.31.019216, 10.1101/2020.06.17.156455
RAB7A	P51149	NSP7	PRO_0000449625:P0DTD1	0.53	33060197, 32353859, 10.1038/s41586-020-2286-9
SCARB1	Q8WTV0	NSP7	PRO_0000449625:P0DTD1	0.53	32353859, 33060197, 10.1038/s41586-020-2286-9
PTGES2	Q9H7Z7	NSP7	PRO_0000449625:P0DTD1	0.53	32353859, 33060197, 10.1038/s41586-020-2286-9
ARF6	P62330	NSP15	PRO_0000449632:P0DTD1	0.53	32353859, 33060197, 10.1038/s41586-020-2286-9
IMPDH2	P12268	NSP14	PRO_0000449631: P0DTD1	0.53	32353859, 33060197, 10.1038/s41586-020-2286-9
ATG9A	Q7Z3C6	M	P0DTC5	0.53	33845483, 32838362, 10.1101/2020.03.31.019216, 10.1101/2020.06.17.156455
IFIH1	Q9BYX4	NSP3	P0DTD1:PRO_0000449621	0.52	33727702	33727702
UNC93B1	Q9H1C4	ORF7b	P0DTD8	0.5	33845483, 10.1101/2020.06.17.156455	33533916
MAVS	Q7Z434	ORF7b	P0DTD8	0.5	33845483, 10.1101/2020.06.17.156455
FFAR2	O15552	ORF9c	P0DTD3	0.49	10.1101/2021.03.15.433877	https://doi.org/10.1152/ajplung.00421.2020
FFAR2	O15552	ORF7b	P0DTD8	0.49	10.1101/2021.03.15.433877	https://doi.org/10.1152/ajplung.00421.2020
TRIML2	Q8N7C3	NSP14	PRO_0000449631: P0DTD1	0.49	10.1101/2021.03.15.433877	10.1101/2021.03.15.433877
HAVCR2	Q8TDQ0	ORF7b	P0DTD8	0.49	10.1101/2021.03.15.433877	33200082
CD40	P25942	NSP6	PRO_0000449624	0.49	10.1101/2021.03.15.433877	https://doi.org/10.1101/2021.03.15.433877
IL27RA	Q6UWB1	NSP6	P0DTD1:PRO_0000449624	0.49	10.1101/2021.03.15.433877	https://doi.org/10.1101/2021.03.15.433877
SERPINB9	P50453	NSP12	PRO_0000449629:P0DTD1	0.49	10.1101/2021.03.15.433877
TBK1	Q9UHD2	ORF9b	P0DTD2	0.46	33913550, 10.1101/2020.08.16.252973	PMID: 34996837
IKBKE	Q14164	M	P0DTC5	0.46	34084167	PMID: 34084167
DDX58 (OR RIG-I)	O95786	N	P0DTC9	0.46	33396605	PMID: 33396605
STAT2	P52630	N	P0DTC9	0.46	32953130	34521819 , PMID: 32953130
DDX58 (OR RIG-I)	O95786	ORF9b	P0DTD2	0.46	33913550, 10.1101/2020.08.16.252973	33913550
DDX58	O95786	M	P0DTC5	0.46	33372174	33372174
MAVS	Q7Z434	ORF9b	P0DTD2	0.46	33913550, 10.1101/2020.08.16.252973	10.1101/2020.08.16.252973 , 33913550
STING1	Q86WV6	ORF9b	P0DTD2	0.46	33913550, 10.1101/2020.08.16.252973	10.1101/2020.08.16.252973
IFIH1	Q9BYX4	ORF9b	P0DTD2	0.46	33913550, 10.1101/2020.08.16.252973
IFIH1	Q9BYX4	NSP8	P0DTD1:PRO_0000449626	0.46	10.1101/2020.08.12.247767	10.1101/2020.08.12.247767
CD209	Q9NNX6	S	P0DTC2	0.4	32607506	PMID: 34048708
IRF3_HUMAN	Q14653	NSP3	P0DTD1: PRO_0000449621	0.4	33372854	33372854, PMID: 34335535
APOA1	P02647	ORF3a	P0DTC3	0.36	34158638	DOI: 10.1371/journal.pone.0242306
OAS3	Q9Y6K5	NSP5	PRO_0000449623: P0DTD1	0.35	34270554
TLR4	O00206	S	P0DTC2		PMID: 33907310	PMID: 33907310
FZD5	Q13467	ORF7a	P0DTC7			PMID: 33930332
CN37	P09543	M	P0DTC5			PMID: 33930332
UBB	P0CG47	NSP3	P0DTD1:PRO_0000449621		32845033	32845033
HMGB1	P09429	S	P0DTC2		33313438	33313438
TCAM1	Q8IUC6	ORF9b	P0DTD2
FZD5	Q13467	ORF7b	P0DTD8
NEU1	Q99519	ORF3a	P0DTC3		32353859, 33060197
SMCA4	P51532	NSP3	P0DTD1:PRO_0000449621
CASP8	Q14790	NSP2	P0DTD1::PRO_0000449620

### Sheet: Labels
Supplementary file 2: This file contains list of 110 interactions (SARS-CoV-2:Human) shortlisted in this study.
